# Painting the evolutionary history of a multicompartmentalized syngameon in North American *Castilleja* (Orobanchaceae)

**DOI:** 10.64898/2026.09.08.750233

**Authors:** Malia A. Santos, Sarah J. Jacobs, Maribeth Latvis, Sean Harrington, David C. Tank

## Abstract

Understanding the evolutionary history of recent rapidly radiating groups remains a major challenge in systematics, especially when incomplete reproductive isolation and rampant interspecific gene flow obscure phylogenetic signal. Here, we present a comprehensive phylogenomic study of the genus *Castilleja* (“the paintbrushes”, Orobanchaceae), integrating nuclear and chloroplast data to investigate patterns of diversification, hybridization, and geographic structure across its range. Our results provide the first evidence that *Castilleja* functions as a multicompartmentalized syngameon—a network of closely related species with ongoing or historical gene flow among non-sister lineages within and between geographically structured compartments. High nuclear gene tree discordance, coupled with strong cpDNA geographic compartment structuring and nuclear network analysis, supports the hypothesis that recent rapid radiation and Plio-Pleistocene climatic fluctuations created alternating periods of range expansion and contraction. These dynamics likely promoted localized hybridization within isolated compartments during contraction and further introgression between compartments during range expansion. Our findings not only clarify the evolutionary relationships within *Castilleja* but also demonstrate the importance of genome-scale data and syngameon theory in understanding diversification in lineages where hybridization is rampant.

**Significance Statement:** Groups in which non-sister species frequently hybridize and exchange genes, yet maintain distinct identities, form what is known as a syngameon. Using a phylogenomic dataset, we show that the genus *Castilleja* exhibits extensive historical and contemporary gene flow across numerous species and broad geographic regions, producing a complex evolutionary history best described as a multicompartmentalized syngameon. Unlike most documented syngameons, which involve relatively few interacting species within the same geographic area, *Castilleja* consists of multiple geographically and ecologically structured compartments connected through repeated cycles of range expansion, isolation, and secondary contact during the Plio-Pleistocene. Our findings suggest that multicompartmentalized syngameons may represent a common but underrecognized outcome of rapid radiations.
