## Supplemental Table 1 for "Painting the evolutionary history of a multicompartmentalized syngameon in North American *Castilleja* (Orobanchaceae)"

### Sheet: Sheet1
Species Name	DNA ID	Collector Name & no.	Vouchered Specimen Location	Subgenus	Section	Subsection	Perenniality	Ploidy (2N)	Geographic Compartment	State	Ecoregion Classification	Habitat
Castilleja ambigua var ambigua	12076	Egger 1481	WTU	Colacus	Oncorhynchus	Oncorhynchus	Annual	24	PNW	OR	Mediterranean California, Marine West Coast Forest	Sandy coastal bluffs, inland grasslands, upper margins of salt marshes
Castilleja ambigua var meadii	12069	Eggor 1468 #1	WTU	Colacus	Oncorhynchus	Oncorhynchus	Annual	24	PNW	CA	Mediterranean California, Marine West Coast Forest	Seasonally wet meadows with volcanic substrates in oak-pine woodlands or chaparral, shallow vernal pools, ephemeral stream margins
Castilleja angustifolia var angustifolia	10230	Tank 1039	ID	Castilleja	Hispidae	Hispidae	Perennial	24	GB	ID	North American Deserts, Great Plains	Dry sagebrush slopes and flats
Castilleja applegatei var pinetorum	15123	Tank 2001-30	WTU	Castilleja	Viscidulae	Viscidulae	Perennial	24, 48	PNW	OR	Northwestern Forested Mountains	Open forests, rocky slopes, canyons, sagebrush hillsides.
Castilleja aquariensis	15407	Gilman 2015-023a	ID	Castilleja	Perichroma	Septentrionales	Perennial	?	GB	UT	North American Deserts	Meadows with sagebrush, openings in spruce-fir forests
Castilleja arachnoidea	16209	Jacobs 2015-061	ID	Colacus	Pilosae	Arachnoidea	Perennial	24	PNW	OR	Northwestern Forested Mountains	Pumice flats, sandy, gravelly, or rocky slopes, ridges and open summits
Castilleja arvensis	10274	Egger & Tank 1185	WTU	Castilleja	Euchroma	Euchroma	Annual	24			Tropical Dry Forest, Tropical Rainforest	Ruderal habitats such as roadsides, grazed and agricultural lands, and forest edges and also in lower paramos, volcanic debris fields, and other moderately natural habitats
Castilleja bryantii	15068	Rebnan 5208		Castilleja	Euchroma	Bryantii	Perennial	24	CA	BAJA	North American Deserts, Tropical Dry Forests	desert or dry shrubland biome
Castilleja cerroana	5052	Tank 2005-21	WTU	Cerroana	Cerroana	Cerroana	Annual	48	SAM		Tropical Rain Forest, Andes (montane/cloud forests)
Castilleja cervina	16144	Jacobs 2015-008	ID	Pallescentes	Callichroma	Flavae	Perennial	24	PNW	WA	Northwestern Forested Mountains	Open pine forests and grasslands, rocky balds and dry subalpine meadows
Castilleja chromosa 1	14802	Jacobs 2014-040	ID	Castilleja	Hispidae	Hispidae	Perennial	24, 48	CA	CA	North American Deserts, Great Plains	Dry sagebrush slopes and flats, pinyon-juniper stands, blackbrush, open yellow pine forests
Castilleja chromosa 2	14767	Jacobs 2014-057c	ID	Castilleja	Hispidae	Hispidae	Perennial	24, 48	GB	NV	North American Deserts, Great Plains	Dry sagebrush slopes and flats, pinyon-juniper stands, blackbrush, open yellow pine forests
Castilleja chrysantha	24062	Ben Legler 15961	ID	Pallescentes	Chrysanthae	Chrysanthae	Perennial	?	PNW	ID	Northwestern Forested Mountains	Flat, mesic meadows, dry talus and ridges, montane to alpine
Castilleja coccinea	9131	Egger 1224	WTU	Castilleja	Hispidae	Hispidae	Perennial	24, 46, 48	EAM	AL	Northern Forests, Eastern Temperate Forests	Damp or wet meadows, roadsides, prairies, swamps, peatlands, ditches, thickets, dunes, jack pine flats, rocky forests, ledges, sandstone, limestone, or granite
Castilleja cuisickii var lutea	14755	Torpey 2014-001	ID	Pallescentes	Chrysanthae	Chrysanthae	Perennial	24	PNW	ID	Northwestern Forested Mountains	Moist meadows, swales, grasslands in sagebrush steppes, occasionally to subalpine
Castilleja cusickii	14828	Jacobs 2014-002a	ID	Pallescentes	Chrysanthae	Chrysanthae	Perennial	24	PNW	ID	Northwestern Forested Mountains	Moist meadows, swales, grasslands in sagebrush steppes, occasionally to subalpine
Castilleja cusickii f purcell 1	19385	Tank 2019-107	ID	Pallescentes	Chrysanthae	Chrysanthae	Perennial	24	PNW	ID	Northwestern Forested Mountains	Moist meadows, swales, grasslands in sagebrush steppes, occasionally to subalpine
Castilleja cusickii f purcell 2	19386	Mansfield 19187	ID	Pallescentes	Chrysanthae	Chrysanthae	Perennial	24	PNW	ID	Northwestern Forested Mountains	Moist meadows, swales, grasslands in sagebrush steppes, occasionally to subalpine
Castilleja densiflora var densiflora	10278	Egger 559	WTU	Colacus	Oncorhynchus	Oncorhynchus	Annual	24			Mediterranean California	Grasslands, forest openings, meadows, roadsides, sometimes on serpentine
Castilleja disticha	14151	Egger 863a	WTU	Castilleja	Viscidulae	Viscidulae	Perennial	24			Mediterranean California	Open conifer forests, rocky or sandy slopes, montane to subalpine
Castilleja elata	16199	Jacobs 2015-051	ID	Castilleja	Perichroma	Miniatae	Perennial	24	PNW	CA	Mediterranean California, Northwestern Forested Mountains	Serpentine bogs and wetlands.
Castilleja elegans	14864	Jacobs 2014-114c	ID	Pallescentes	Chrysanthae	Pallidae	Perennial	24	PNW	AK	Tundra, Taiga, Northwestern Forested Mountains, Marine West Coast Forest	Meadows, tundra, fell fields, moraines, talus, rocky slopes, shrub thickets, gravel bars, lakeshores.
Castilleja fissifolia	11012	Uribe-Convers 10-02	ID	Castilleja	Castilleja	Fissifolia	Perennial	?	SAM		Andes (montane/cloud forests), Páramo/Puna	Grassy páramo regions
Castilleja foliolosa	10256	AC 03-09		Castilleja	Lanatae	Lanatae	Perennial	24	CA	CA	Mediterranean California	Chaparral, dry rocky slopes, coastal scrub, open forests.
Castilleja gleasonii	15052	Mistretta 1707C		Castilleja	Lanatae	Lanatae	Perennial	72	CA	CA	Mediterranean California	Ledges, rocky slopes, open yellow pine forests, montane chaparral or sagebrush.
Castilleja grisea	15048	Elvin 18		Castilleja	Lanatae	Lanatae	Perennial	24			Mediterranean California	Coastal terraces and slopes, cliffs and canyon walls, coastal sage scrub
Castilleja hispida var acuta	16138	Jacobs 2015-002	ID	Castilleja	Hispidae	Hispidae	Perennial	96	PNW	ID	Northwestern Forested Mountains, North American Deserts	Sagebrush steppes, grassy slopes, dry open forests, ledges, talus
Castilleja hyperborea	14834	Jacobs 2014-108	ID	Pallescentes	Chrysanthae	Chrysanthae	Perennial	24			Tundra, Taiga, Northwestern Forested Mountains, Marine West Coast Forest	Dry to mesic rocky tundra, slopes, ridges, barrens and meadows, openings in boreal forests, arctic to alpine.
Castilleja latifolia	10267	AC 04-309		Castilleja	Hispidae	Latifoliae	Perennial	24	CA	CA	Marine West Coast Forest	Coastal dunes and scrub, chaparral, grasslands, sandy bluffs.
Castilleja lemmonii	16250	Jacobs 2015-099	ID	Pallescentes	Chrysanthae	Chrysanthae	Perennial	24	CA	CA	North Western Forested Mountains	Moist to wet meadows and flats, shorelines, open conifer forests, subalpine and alpine, often over granite.
Castilleja lemmonii var lassenensis	16214	Jacobs 2015-066	ID	Pallescentes	Chrysanthae	Chrysanthae	Perennial	24	CA	CA	North Western Forested Mountains	Moist to wet meadows, shorelines, subalpine, volcanic soils.
Castilleja levisecta	16151	Jacobs 2015-015	ID	Pallescentes	Chrysanthae	Chrysanthae	Perennial	24	PNW	WA	Northwestern Forested Mountains, Marine West Coast Forest	Dry meadows, upland prairie remnants, sunny headlands and coastal bluffs, rocky islands, often over glacial outwash or deposits
Castilleja linariifolia 1	15392	Gilman 2015-002a	ID	Castilleja	Castilleja	Linariifoliae	Perennial	24, 48	GB	UT	Mediterranean California, Northwestern Forested Mountains, Great Plains, North American Deserts	Sagebrush steppes, grasslands, dry rocky slopes and flats, open forests, talus, lowlands to montane, occasionally subalpine
Castilleja linariifolia 2	10266	AC 03-51		Castilleja	Castilleja	Linariifoliae	Perennial	24, 48	CA	CA	Mediterranean California, Northwestern Forested Mountains, Great Plains, North American Deserts	Sagebrush steppes, grasslands, dry rocky slopes and flats, open forests, talus, lowlands to montane, occasionally subalpine
Castilleja linariifolia var omnipubescens	14800	Jacobs 2014-034	ID	Castilleja	Castilleja	Linariifoliae	Perennial	24, 48	GB	NV	Mediterranean California, Northwestern Forested Mountains, Great Plains, North American Deserts	Sagebrush steppes, grasslands, dry rocky slopes and flats, open forests, talus, lowlands to montane, occasionally subalpine
Castilleja martinii var clokeyi	14798	Jacobs 2014-033b	ID	Castilleja	Viscidulae	Viscidulae	Perennial	48	GB	NV	North American Deserts	Dry rocky or gravelly slopes, open conifer forests, montane to subalpine
Castilleja mexicana	14176	Egger 844	WTU	Pallescentes	Callichroma	Callichroma	Perennial	24	CAM	TX	Great Plains, North American Deserts	Dry rocky slopes, grasslands, pinyon-juniper stands.
Castilleja miniata	10145	Tank 2001-55	WTU	Castilleja	Perichroma	Miniatae	Perennial	24, 48, 72, 96, 120.	CA	CA	Northwestern Forested Mountains, Marine West Coast Forest, North American Deserts, Northern Forests, Great Plains	Moist or wet meadows, stream banks, shores, open forests, rocky slopes, roadsides, forest edges
Castilleja miniata f boreosylvestris	14870	Jacobs 2014-089	ID	Castilleja	Perichroma	Miniatae	Perennial	24, 48, 72, 96, 120.	PNW	AK	Northwestern Forested Mountains, Mediterranean California	Moist or wet meadows, stream banks, shores, open forests, rocky slopes, roadsides, forest edges
Castilleja miniata var dixonii	16172	Jacobs 2015-024	ID	Castilleja	Perichroma	Miniatae	Perennial	96, 144	PNW	WA	Northwestern Forested Mountains, Marine West Coast Forest	Rocky islands, moist sand, vegetated dunes, sea bluffs, headlands, coastal scrub, upper margin of tidal flats
Castilleja miniata var fulva	14885	Jacobs 2014-088b	ID	Castilleja	Perichroma	Miniatae	Perennial	96	PNW	BC	Northwestern Forested Mountains, Marine West Coast Forest	Damp low thickets, grassy verges, roadsides, forest edges.
Castilleja miniata var miniata	14762	Jacobs 2014-065a	ID	Castilleja	Perichroma	Arachnoidea	Perennial	24, 48, 72, 96, 120.	GB	NV	Northwestern Forested Mountains, Marine West Coast Forest, North American Deserts, Northern Forests, Great Plains	Moist or wet meadows, stream banks, shores, open forests, rocky slopes, roadsides, forest edges
Castilleja miniata var oblongifolia	14785	Jacobs 2014-042c	ID	Castilleja	Perichroma	Miniatae	Perennial	24, 48, 72, 96, 120.	CA	CA	Northwestern Forested Mountains, Marine West Coast Forest	Stream banks, seeps and damp ground in open conifer forests, roadside banks
Castilleja minor var exilis	15393	Gilman 2015-003a	ID	Castilleja	Stenanthae	Stenanthae	Annual	24	GB	UT	Mediterranean California, Northwestern Forested Mountains, North American Deserts, Northern Forests, Great Plains	Alkaline marshes, hot springs, seeps, stream banks, shores, dune swales
Castilleja nana	10268	AC 03-28		Colacus	Pilosae	Pilosae	Perennial	24	CA	CA	North American Deserts	Rocky or gravelly slopes, talus, ridges, fellfields, subalpine and alpine, often over granite.
Castilleja nubigena	5060	Tank 2005-31	WTU	Castilleja	Castilleja	Fissifolia	Perennial	24	SAM		Andes (montane/cloud forests)
Castilleja occidentalis	14883	Jacobs 2014-075a	ID	Castilleja	Perichroma	Septentrionales	Perennial	24, 48	PNW	Alberta	Northwestern Forested Mountains	Meadows, gravel slopes, talus, ridges, mostly upper subalpine to alpine.
Castilleja ophiocephala	10152	Soza 1791		Ophiocephala	Ophiocephala	Ophiocephala	Annual		CA	BAJA	Mediterranean California, North American Deserts
Castilleja parviflora	16177	Jacobs 2015-029	ID	Castilleja	Hispidae	Hispidae	Perennial	24, 48	PNW	WA	Northwestern Forested Mountains	Mesic to wet meadows, stream banks, rocky slopes, ridges, ledges, scree, heathlands, subalpine to lower alpine.
Castilleja parvula	16092	Gilman 2015-035	ID	Castilleja	Perichroma	Septentrionales	Perennial	24	GB	UT	Northwestern Forested Mountains	Gravelly meadows, rocky slopes, talus, ridges, krummholz zone or alpine
Castilleja patriotica	15072	Atwood + sponeor 22861		Castilleja	Castilleja	Fissifolia	Perennial	24	CAM	MX	North American Deserts, Southern Semi-Arid Highlands, Temperate Sierras	Dry slopes and flats, open pine forests, ledges, mostly montane.
Castilleja peruviana	5048	Tank 2005-17	WTU	Colacus	Oncorhynchus	Oncorhynchus	Annual	72???	SAM		Andes (montane/cloud forests)	Grassy rocky slopes and flats, dry hillside
Castilleja pilosa pilosa	16221	Jacobs 2015-073	ID	Colacus	Pilosae	Pilosae	Perennial	24	PNW	CA	Northwestern Forested Mountains	Sagebrush steppes, rocky slopes, ridges, seasonally moist meadows or pools, conifer forests, montane to subalpine.
Castilleja pilosa var steenensis	16257	Jacobs 2015-106	ID	Colacus	Pilosae	Pilosae	Perennial	24	PNW	OR	Northwestern Forested Mountains	Rocky slopes, ledges, dry meadows, sagebrush steppes, subalpine to alpine, volcanic soils.
Castilleja praeterita	14787	Jacobs 2014-048b	ID	Pallescentes	Chrysanthae	Praeteritae	Perennial	24			North American Deserts	Dry gravelly meadows and flats, with Artemisia rothrockii, often over granite.
Castilleja pumila	5046	Tank 2005-05	WTU	Castilleja	Euchroma	Euchroma	Perennial	24	SAM		Andes (montane/cloud forests), Tropical Rain Forest, Chaco, Paramo/Puna
Castilleja revealii	14805	Jacobs 2014-021b	ID	Castilleja	Perichroma	Septentrionales	Perennial	24	GB	UT	North American Deserts	Dry, gravelly openings and barrens in pine forests, limestone.
Castilleja rhexiifolia	16269	Jacobs 2015-119	ID	Castilleja	Perichroma	Septentrionales	Perennial	24, 48, 96	PNW	Alberta	Northwestern Forested Mountains, Marine West Coast Forest	Moist meadows, open forests, slopes and ridges, sun or shade, subalpine to alpine.
Castilleja rubicundula var lithospermoides	9124	Tank 2002-12	ID	Colacus	Oncorhynchus	Cordylanthoides	Annual	24	PNW	CA	Mediterranean California, Northwestern Forested Mountains	Grasslands, damp meadows, springs, woodland edges, dry rocky slopes, coastal valleys and foothills, often on serpentine.
Castilleja salsuginosa	14765	Jacobs 2014-058	ID	Colacus	Pilosae	Pilosae	Perennial	24	GB	NV	North American Deserts	Damp alkaline clay, hummocks, sparsely vegetated stream banks draining hot springs.
Castilleja scabrida	14818	Jacobs 2014-006c	ID	Castilleja	Hispidae	Hispidae	Perennial	24	GB	UT	North American Deserts	Sandy or rocky slopes, ledges, washes, sometimes on clay or cryptogamic soils, mostly sandstone.
Castilleja scabrida var barnebyana	14780	Jacobs 2014-059	ID	Castilleja	Hispidae	Hispidae	Perennial	24	GB	UT	North American Deserts	Sun or shade, rocky slopes, ledges, ridges, sagebrush steppes, limestone.
Castilleja schizotricha	16215	Jacobs 2015-067	ID	Colacus	Pilosae	Arachnoidea	Perennial	?	PNW	OR	North American Deserts, Northwestern Forested Mountains	Meadows, ledges, rocky or gravelly slopes, subalpine to alpine, marble, granite, or serpentine substrates.
Castilleja septentrionalis	15396	Gilman 2015-007a	ID	Castilleja	Perichroma	Septentrionales	Perennial	24, 48, 96	GB	UT	Northwestern Forested Mountains, Northern Forests, Marine West Coast Forest, Taiga	Moist meadows, peatlands, open forests, gravel, rocky slopes, ridges, slides, lowlands to subalpine.
Castilleja stipifolia	4140	Egger 1275	WTU	Castilleja	Castilleja	Tenuiflora	Perennial		CAM	MX	Temperate Sierras, Tropical Dry Forests
Castilleja subinclusa var jepsonii	14797	Jacobs 2014-045b	ID	Castilleja	Castilleja	Linariifoliae	Perennial	24, 48, 72, 96	CA	CA	Mediterranean California	Dry, sandy or rocky slopes, desert scrub, foothill woodlands, chaparral.
Castilleja tenuis	10273	Tank 2001-13	ID	Colacus	Oncorhynchus	Cordylanthoides	Annual	24, 48	PNW	WA	Mediterranean California, Northwestern Forested Mountains, Marine West Coast Forest	Moist flats, vernal pools, springs, damp meadows and ditches, riparian zones, sometimes over serpentine.
Castilleja victoriae	14212	Calder and MacKay 29531		Colacus	Oncorhynchus	Cordylanthoides	Annual	24	PNW	BC	Northwestern Forested Mountains, Marine West Coast Forest	Vernal pools, springs, windswept, thin-soiled rocky knolls and benches by sea, gneiss
Castilleja virgata	9132	Tank 2005-20	WTU	Castilleja	Castilleja	Fissifolia	Perennial	24	SAM		Andes (montane/cloud forests)
Castilleja viscidula	14768	Jacobs 2014-068b	ID	Castilleja	Viscidulae	Viscidulae	Perennial	24, 72	GB	NV	Northwestern Forested Mountains, North American Deserts	Dry to mesic sagebrush steppes, rocky slopes, ledges, open woodlands, montane to subalpine.
Chloropyron maritimum ssp canescens	16422	Tiehm 13336	ID	-	-	-	-	-	Northern Baja California		-	-
Euphrasia arctica	GCA014843705	-	-	-	-	-	-	-	Subarctic America to Maine, Northern Europe		-	-
Harveya capensis	ERR9230269	Chase, M.W. 5746	Kew	-	-	-	-	-	Cape Provinces		-	-
Lindenbergia philippensis	EJCM	-	-	-	-	-	-	-	Himalaya to Southern China and Indo-China, Philippines to Jawa		-	-
Melampyrum arvense	ERR10978360	Chase, M.W. 14706	Kew	-	-	-	-	-	Europe to Kazakhstan		-	-
Paulownia catalpifolia	SRR10162472	-	-	-	-	-	-	-	China (Shandong)		-	-
Pedicularis przewalskii	SRR3407095	-	-	-	-	-	-	-	Eastern Himalaya to South Tibet, East Qinghai to China		-	-
Rehmannia chingii	SRR12009685	-	-	-	-	-	-	-	China (Anhui, Jiangxi, Zhejiang)		-	-
Striga curviflora	ERR7599747	D.E. Murfet 2405	Herbarium of South Australia	-	-	-	-	-	Northern Australia		-	-
Tozzia alpina	ERR10978332	Schönnswetter & Tribsch 617	Kew	-	-	-	-	-	Pyrenees to Northern Greece		-	-
Triphysaria eriantha	ERR9230283	-	-	-	-	-	-	-	Oregon to California		-	-
